# Targeted HPLC-MS/MS Profiling of Diacylglycerols for Krill Oil Authentication and Adulteration Detection

**DOI:** 10.64898/2026.10.21.760746

**Authors:** Daria Makeeva, Louise V Michaelson

## Abstract

A rapid HPLC-MS/MS method based on multiple reaction monitoring (MRM) was developed for comprehensive analysis of diacylglycerol (DAG) molecular species in plant and marine oils. The method enabled the determination of 75 DAG molecular species within 5 min, with a 6-fold linear range and 0.02-0.2 µg/mL limits of detection. The method was successfully applied to the detection of krill oil (KO) adulteration with fish oil (FO), soybean oil (SBO), and sunflower oil (SFO). Principal component analysis (PCA) provided clear discrimination between pure and adulterated KO samples. Potential adulteration markers were identified using combined PLS-DA and random forest analysis. For FO adulteration, DAG 16:0_18:0, 20:1_20:5, 18:0_20:1, 18:0_20:0, and 20:2_22:6 were identified. For SBO and SFO adulteration DAG 18:0_18:2, 18:2_18:2, 20:2_22:6, 18:3_18:3, and 16:0_18:2 were identified as markers. The method establishes DAG profiling for quick and sensitive oil adulteration detection.

**Highlights:**

- A rapid 5-min HPLC-MS/MS-MRM method was developed for DAG profiling.
- Seventy-five DAG molecular species were quantified in plant and marine oils.
- The method enabled discrimination of pure and adulterated krill oil samples.
- DAG markers of krill oil adulteration were identified.
