## Supplementary materials 2 for "Targeted HPLC-MS/MS Profiling of Diacylglycerols for Krill Oil Authentication and Adulteration Detection"

### Sheet: Table 1
Table 1. VIP scores of DAG molecular species identified by PLS-DA for pure KO and KO adulterated with FO.
		Comp. 1	Comp. 2	Comp. 3	Comp. 4	Comp. 5	Comp. 6	Comp. 7	Comp. 8
	DAG 18:0-20:0	5.182	3.6917	3.5578	3.4502	3.4443	3.3861	3.3379	3.3198
	DAG 20:1-20:5	3.3801	2.3856	2.316	2.2447	2.2292	2.1825	2.1463	2.1407
	DAG 14:0-20:0	1.8013	1.2785	1.2428	1.2098	1.2006	1.2142	1.3106	1.3032
	DAG 18:0-20:1	1.7253	1.3	1.2455	1.2131	1.2028	1.188	1.1679	1.1637
	DAG 18:1-20:5	1.391	0.97908	0.95176	1.0437	1.1237	1.1756	1.1614	1.1546
	DAG 16:2-18:1	1.3853	0.96986	1.0237	1.0036	1.0751	1.1554	1.1443	1.1424
	DAG 20:0-22:6	1.3846	1.9768	1.893	1.8351	1.816	1.783	1.754	1.759
	DAG 16:2-20:5	1.353	1.1409	1.2731	1.2633	1.2584	1.2505	1.3479	1.3483
	DAG 20:2-22:6	1.2351	1.3334	1.3607	1.4265	1.4115	1.4456	1.4244	1.4169
	DAG 16:1-18:2	1.2127	0.91101	0.87504	0.85659	0.88268	0.90594	0.89253	0.88718
	DAG 16:0-18:3	1.1023	0.81433	0.77929	0.7625	0.83079	0.8388	0.85806	0.85469
	DAG 16:0-18:0	1.0605	1.4769	1.418	1.3751	1.3609	1.339	1.3211	1.3149
	DAG 20:4-20:4	1.046	0.87339	0.83614	0.82321	0.82128	0.8059	0.87904	0.87613
	DAG 16:4-20:0	1.0213	0.72386	0.78598	0.82335	0.84866	0.88034	0.88307	0.87911
	DAG 20:1-20:1	0.99101	0.78812	0.75644	0.73387	0.73616	0.7225	0.71027	0.706
	DAG 14:0-20:5	0.97812	0.70987	0.67975	0.66899	0.67923	0.68279	0.67588	0.67529
	DAG 14:0-18:0	0.93613	0.81038	0.78369	0.76458	0.75824	0.74186	0.7297	0.72534
	DAG 14:0-18:1	0.88426	1.0909	1.0633	1.0311	1.0431	1.1348	1.1166	1.1111
	DAG 16:0-16:3	0.77674	1.5193	1.4563	1.4184	1.4126	1.3916	1.3787	1.3826
	DAG 18:1-20:1	0.74685	0.83197	0.7963	0.77693	0.7801	0.76353	0.7526	0.74837
	DAG 18:1-20:0	0.74149	1.2058	1.1689	1.1353	1.123	1.1491	1.1466	1.1622
	DAG 16:1-18:4	0.68354	0.95947	0.92095	0.90079	0.94162	0.93783	0.95345	0.95639
	DAG 16:0-20:5	0.66345	0.47985	0.56119	0.59412	0.59261	0.59838	0.59359	0.59202
	DAG 18:0-18:1	0.65913	0.51553	0.52964	0.51278	0.55047	0.56159	0.55621	0.55449
	DAG 18:0-18:2	0.64725	0.64109	0.66541	0.64507	0.63811	0.6343	0.62704	0.63303
	DAG 16:1-18:1	0.63563	1.1361	1.1013	1.1351	1.1339	1.1307	1.1125	1.1216
	DAG 16:0-18:1	0.61764	0.64468	0.61795	0.6006	0.59541	0.5962	0.5928	0.59418
	DAG 18:1-18:2	0.60098	0.76933	0.74324	0.72545	0.72612	0.72367	0.7906	0.78588
	DAG 16:1-22:6	0.55633	0.60391	0.64594	0.66127	0.67214	0.6929	0.68442	0.69137
	DAG 14:0-16:0	0.52322	1.0137	1.1899	1.1911	1.1786	1.1546	1.1393	1.1335
	DAG 16:0-16:2	0.51705	0.93015	0.96139	0.93971	0.93278	0.91733	0.90193	0.89841
	DAG 22:6-22:6	0.50908	0.97355	0.95191	0.92445	0.92386	0.93401	0.92267	0.9217
	DAG 20:0-20:0	0.50802	0.68286	1.2098	1.9423	1.9245	1.9011	1.8932	1.8869
	DAG 18:3-22:6	0.50538	0.61737	0.60751	0.60371	0.5984	0.58585	0.57647	0.57445
	DAG 18:1-18:1	0.48128	0.78249	0.75046	0.74271	0.7353	0.74141	0.72886	0.75254
	DAG 18:3-20:5	0.46746	0.98116	0.96645	0.93926	0.92913	0.90956	0.89706	0.89504
	DAG 18:3-20:0	0.46533	0.86015	0.83021	0.80614	0.79774	0.79699	0.79923	0.79625
	DAG 18:1-18:4	0.44924	0.57074	0.71471	0.72567	0.72516	0.71479	0.70268	0.70815
	DAG 16:2-22:6	0.44884	1.4031	1.3517	1.317	1.3035	1.2794	1.2672	1.2658
	DAG 18:3-18:3	0.44851	1.1332	1.0969	1.0625	1.055	1.108	1.1002	1.1107
	DAG 16:0-18:2	0.42377	0.33048	0.31667	0.35258	0.35554	0.3479	0.3553	0.35589
	DAG 16:4-18:1	0.42017	0.64564	0.65112	0.65119	0.64761	0.6603	0.6716	0.67215
	DAG 14:0-14:0	0.41495	0.46582	0.45436	0.45214	0.44742	0.49931	0.57426	0.57243
	DAG 14:0-16:2	0.39419	0.63669	0.70629	0.71861	0.72206	0.70652	0.70757	0.73353
	DAG 16:0-22:6	0.38719	1.2208	1.2037	1.1697	1.1591	1.1342	1.1428	1.1361
	DAG 18:0-20:5	0.37964	0.26574	0.46809	0.52878	0.54799	0.55961	0.5517	0.54865
	DAG 20:4-22:6	0.3418	0.23941	0.31213	0.30485	0.30422	0.31479	0.33803	0.336
	DAG 18:4-20:0	0.33694	0.75282	0.75058	0.73035	0.75806	0.79168	0.82916	0.82489
	DAG 14:0-16:4	0.33186	0.66863	0.75415	0.748	0.73992	0.76391	0.9692	0.99615
	DAG 20:5-20:5	0.32173	0.25558	0.36725	0.37216	0.39148	0.4069	0.40127	0.41481
	DAG 14:0-18:2	0.31854	0.24944	0.31635	0.31102	0.31429	0.33669	0.37218	0.37026
	DAG 14:0-18:4	0.29723	0.24331	0.23488	0.24115	0.2661	0.28083	0.27643	0.27831
	DAG 16:0-16:4	0.27972	1.0379	0.99438	0.96273	0.95253	0.93288	0.91717	0.912
	DAG 18:2-20:0	0.26977	0.43742	0.43735	0.42502	0.42273	0.43099	0.42391	0.42942
	DAG 18:0-18:3	0.26718	0.70836	0.68186	0.66153	0.65435	0.65822	0.67724	0.67467
	DAG 20:4-20:5	0.26484	0.27053	0.25946	0.2512	0.25013	0.26323	0.2631	0.26421
	DAG 14:0-22:6	0.26292	1.0324	0.99443	0.96382	0.9539	0.9409	0.92496	0.92519
	DAG 18:0-18:0	0.24929	1.528	1.6051	1.5604	1.5435	1.5237	1.4983	1.4897
	DAG 16:1-20:5	0.23515	0.29654	0.28388	0.27493	0.31455	0.5121	0.5794	0.59364
	DAG 18:1-18:3	0.22235	0.4025	0.49965	0.48993	0.48934	0.47931	0.47166	0.46886
	DAG 16:4-20:5	0.21396	1.0982	1.0515	1.0219	1.0125	0.99299	0.9886	0.98923
	DAG 14:0-16:1	0.16999	0.87736	0.86442	0.84183	0.83269	0.8511	0.84809	0.85504
	DAG 18:2-18:2	0.16345	1.021	1.0245	1.0065	0.99604	1.0093	0.99402	1.0119
	DAG 18:2-22:6	0.14903	0.59426	0.77445	0.79918	0.80404	0.82858	0.81711	0.81293
	DAG 16:0-16:1	0.13265	0.3276	0.33563	0.38558	0.38691	0.40143	0.4159	0.41446
	DAG 18:1-22:6	0.090303	0.19906	0.22442	0.29308	0.29398	0.3261	0.33342	0.33328
	DAG 20:5-22:6	0.08735	0.06683	0.064245	0.068999	0.1117	0.11383	0.15442	0.16301
	DAG 18:4-22:6	0.081245	0.57204	0.62593	0.60922	0.60566	0.59845	0.5909	0.5913
	DAG 14:0-18:3	0.076739	0.080289	0.51875	0.60923	0.60354	0.66252	0.65774	0.68582
	DAG 16:0-18:4	0.058059	0.34297	0.35708	0.3531	0.34983	0.35224	0.39826	0.40069
	DAG 16:0-16:0	0.037725	1.126	1.0936	1.0811	1.0695	1.0472	1.0352	1.0502
	DAG 18:4-20:5	0.03307	0.53851	0.55793	0.56352	0.57741	0.61131	0.60528	0.61658
	DAG 18:2-20:5	0.015488	0.13105	0.15763	0.15285	0.1637	0.16017	0.2098	0.21659

### Sheet: Table 2
Table 2. Random Forest variable importance based on mean decrease in accuracy for DAG molecular species discriminating pure KO from FO-adulterated KO.
		MeanDecreaseAccuracy
	DAG 18:0-20:0	0.024391
	DAG 20:1-20:5	0.019613
	DAG 16:0-18:0	0.018198
	DAG 20:2-22:6	0.017971
	DAG 16:0-16:3	0.017798
	DAG 16:0-16:2	0.017355
	DAG 18:4-20:0	0.015313
	DAG 18:0-20:1	0.014863
	DAG 20:1-20:1	0.012636
	DAG 18:1-20:0	0.012602
	DAG 20:0-22:6	0.012129
	DAG 16:2-22:6	0.01194
	DAG 14:0-22:6	0.011002
	DAG 14:0-16:0	0.0089762
	DAG 18:1-20:1	0.0085262
	DAG 14:0-18:0	0.0080754
	DAG 16:2-20:5	0.0074365
	DAG 18:1-18:2	0.0073294
	DAG 18:0-18:0	0.0059294
	DAG 18:0-20:5	0.0056246
	DAG 18:1-20:5	0.0046952
	DAG 16:1-22:6	0.003869
	DAG 18:0-18:2	0.0037683
	DAG 18:1-18:3	0.0036579
	DAG 14:0-18:1	0.0029786
	DAG 18:2-20:0	0.0028405
	DAG 16:0-16:4	0.0027079
	DAG 18:0-18:1	0.0026548
	DAG 16:0-16:0	0.0026214
	DAG 18:4-20:5	0.0025778
	DAG 16:0-18:1	0.0024016
	DAG 18:3-22:6	0.0017698
	DAG 16:0-18:3	0.0016635
	DAG 18:0-18:3	0.0015238
	DAG 16:0-20:5	0.0014881
	DAG 16:4-20:5	0.0014286
	DAG 14:0-18:3	0.0013294
	DAG 14:0-16:1	0.0011548
	DAG 18:3-20:0	0.00115
	DAG 14:0-20:0	0.0010714
	DAG 16:0-18:2	0.0010476
	DAG 18:1-18:1	0.00082143
	DAG 18:2-22:6	0.00063095
	DAG 16:1-18:4	0.00054921
	DAG 18:1-18:4	0.0004881
	DAG 18:4-22:6	0.00048571
	DAG 18:3-20:5	0.00048016
	DAG 16:1-18:2	0.00042857
	DAG 20:4-20:5	0.0004
	DAG 14:0-14:0	0.00025
	DAG 14:0-20:5	0.00024762
	DAG 20:4-20:4	8.3333e-05
	DAG 16:1-18:1	-8.3333e-05
	DAG 16:4-18:1	-0.00016667
	DAG 16:1-20:5	-0.00017778
	DAG 18:1-22:6	-0.00018651
	DAG 16:4-20:0	-0.00019444
	DAG 18:2-18:2	-0.00028571
	DAG 16:0-18:4	-0.00032143
	DAG 16:0-16:1	-0.00034921
	DAG 14:0-16:4	-0.00039921
	DAG 20:5-22:6	-0.00046753
	DAG 20:0-20:0	-0.00048889
	DAG 22:6-22:6	-0.00057143
	DAG 18:3-18:3	-0.00068254
	DAG 20:4-22:6	-0.00079921
	DAG 14:0-16:2	-0.00082857
	DAG 16:2-18:1	-0.00088889
	DAG 14:0-18:4	-0.00098485
	DAG 14:0-18:2	-0.0011071
	DAG 20:5-20:5	-0.0013333
	DAG 18:2-20:5	-0.0014429
	DAG 16:0-22:6	-0.0020143

### Sheet: Table 3
Table 3. VIP scores of DAG molecular species identified by PLS-DA for pure KO and KO adulterated with SBO and SFO
		Comp. 1	Comp. 2	Comp. 3	Comp. 4	Comp. 5	Comp. 6	Comp. 7	Comp. 8
	DAG 18:2-18:2	7.4059	6.4656	6.1634	5.9384	5.8907	5.8671	5.8546	5.8494
	DAG 18:0-18:2	2.6512	2.5905	2.5553	2.4789	2.4658	2.4563	2.4511	2.4489
	DAG 18:1-18:2	1.9347	1.9035	1.9603	1.9311	1.9328	1.925	1.9209	1.9192
	DAG 18:3-18:3	1.4465	1.8703	1.7842	1.7235	1.8305	1.8302	1.8338	1.8323
	DAG 16:0-18:2	0.87655	1.395	1.3692	1.324	1.3133	1.3127	1.3141	1.3134
	DAG 20:0-20:0	0.87074	1.5691	1.5571	1.9146	1.905	1.9788	1.9751	1.9738
	DAG 18:0-20:0	0.86176	0.9777	0.99404	1.0621	1.0576	1.0543	1.0693	1.0688
	DAG 18:3-20:5	0.79894	0.7045	0.80329	1.2756	1.2735	1.2877	1.2855	1.2853
	DAG 18:1-18:3	0.74533	1.1917	1.1719	1.1916	1.191	1.1862	1.1837	1.1827
	DAG 16:1-18:4	0.69306	0.6256	0.83376	0.96822	0.97412	0.97813	0.97705	0.97626
	DAG 14:0-18:4	0.68722	0.59758	0.77699	0.82589	0.86738	0.86496	0.86451	0.86373
	DAG 16:0-16:4	0.57843	0.49815	0.62706	0.91636	0.90982	0.92185	0.91989	0.91906
	DAG 18:0-18:3	0.45399	1.3665	1.314	1.2725	1.2635	1.2607	1.2607	1.2598
	DAG 20:2-22:6	0.43899	0.691	0.65894	0.65947	0.66191	0.65924	0.65783	0.65775
	DAG 22:6-22:6	0.39533	0.33993	0.53813	0.57972	0.60743	0.61716	0.61821	0.61774
	DAG 20:2-20:2	0.36999	0.31839	0.40018	0.39614	0.43572	0.44007	0.46332	0.56185
	DAG 20:1-20:5	0.36072	0.62968	0.6141	0.59023	0.6007	0.59838	0.59942	0.59916
	DAG 16:2-22:6	0.29176	0.25209	0.48014	0.50296	0.50575	0.50622	0.50813	0.50785
	DAG 18:2-20:5	0.28779	0.3591	0.38028	0.37219	0.37075	0.37232	0.37339	0.375
	DAG 14:0-18:0	0.27943	0.47849	0.51881	0.50337	0.51694	0.51483	0.51388	0.51341
	DAG 18:0-20:5	0.27341	0.53421	0.57767	0.56007	0.55567	0.55353	0.55264	0.55219
	DAG 16:1-22:6	0.27041	0.44187	0.51979	0.513	0.50878	0.50679	0.50733	0.5071
	DAG 18:3-20:0	0.26722	0.4757	0.51339	0.49397	0.49134	0.49	0.48928	0.48905
	DAG 14:0-16:4	0.26686	0.47406	0.46156	0.44392	0.44237	0.44555	0.44522	0.44494
	DAG 20:5-20:5	0.26307	0.22693	0.41814	0.42868	0.42536	0.426	0.42555	0.42604
	DAG 18:4-22:6	0.26274	0.22593	0.42046	0.41389	0.42184	0.42166	0.42192	0.42163
	DAG 16:2-18:1	0.25267	0.40926	0.50967	0.48963	0.50318	0.5017	0.50344	0.50359
	DAG 14:0-18:1	0.24288	0.38199	0.44528	0.43251	0.43202	0.43034	0.43099	0.43062
	DAG 14:0-14:0	0.24196	0.47351	0.45139	0.44729	0.4457	0.44622	0.44535	0.44522
	DAG 18:1-22:6	0.23613	0.47659	0.48413	0.46948	0.46856	0.46669	0.46588	0.46572
	DAG 14:0-16:2	0.22993	0.27256	0.34768	0.4146	0.41355	0.41462	0.41869	0.41831
	DAG 20:0-22:6	0.22656	0.39559	0.50452	0.51215	0.5111	0.51089	0.53743	0.5383
	DAG 20:4-22:6	0.22189	0.35858	0.42366	0.42983	0.42859	0.42767	0.4279	0.42753
	DAG 18:4-20:0	0.21762	0.47883	0.52493	0.50428	0.51758	0.51581	0.51614	0.51678
	DAG 16:4-18:1	0.21015	0.20635	0.3456	0.37994	0.3815	0.3996	0.40381	0.40568
	DAG 18:2-20:0	0.20657	0.42914	0.47723	0.46059	0.45843	0.45657	0.4577	0.45765
	DAG 16:0-18:4	0.20174	0.43201	0.41506	0.40267	0.39935	0.39884	0.40304	0.404
	DAG 16:0-16:0	0.19846	0.47313	0.49464	0.47564	0.48936	0.48983	0.49079	0.49067
	DAG 18:0-18:0	0.19528	0.82648	0.78728	0.76395	0.7655	0.7678	0.76821	0.7688
	DAG 20:3-20:3	0.19286	0.55456	0.52659	0.53038	0.55281	0.55086	0.54969	0.54932
	DAG 14:0-16:1	0.19123	0.37525	0.39464	0.37913	0.38295	0.3814	0.38102	0.38088
	DAG 16:0-18:1	0.15849	0.4433	0.54128	0.54201	0.53754	0.53536	0.53424	0.53377
	DAG 18:1-20:1	0.15658	0.40775	0.43465	0.43747	0.43394	0.43368	0.43713	0.43687
	DAG 20:4-20:4	0.1558	0.30213	0.42793	0.4531	0.4722	0.47108	0.47155	0.47113
	DAG 16:1-18:2	0.14815	0.42957	0.44457	0.42709	0.43256	0.43105	0.43103	0.43079
	DAG 18:3-22:6	0.14684	0.28421	0.38948	0.40413	0.40104	0.39962	0.40616	0.40639
	DAG 20:1-20:1	0.12949	0.20726	0.42288	0.42421	0.42927	0.43356	0.44857	0.44842
	DAG 16:0-20:5	0.12709	0.32138	0.38222	0.37048	0.36764	0.36654	0.36606	0.36605
	DAG 18:1-20:5	0.12707	0.3162	0.41542	0.41838	0.41936	0.41988	0.42122	0.42196
	DAG 14:0-22:6	0.12358	0.26287	0.35834	0.3881	0.38572	0.38428	0.38359	0.3835
	DAG 16:0-16:1	0.12216	0.36249	0.4768	0.48782	0.48383	0.48372	0.48681	0.48671
	DAG 20:5-22:6	0.11994	0.12959	0.30083	0.30606	0.30656	0.30545	0.30867	0.30842
	DAG 14:0-20:0	0.11973	0.35484	0.5791	0.57266	0.61899	0.61776	0.61657	0.61665
	DAG 16:1-18:1	0.10294	0.27553	0.58457	0.5898	0.58529	0.58697	0.58587	0.58535
	DAG 16:0-16:2	0.10153	0.26468	0.39408	0.37947	0.38214	0.38078	0.39476	0.39918
	DAG 18:4-20:5	0.098269	0.22276	0.27465	0.28808	0.29301	0.29457	0.30191	0.30164
	DAG 18:2-22:6	0.091211	0.21519	0.40613	0.41789	0.41459	0.41319	0.41236	0.4124
	DAG 14:0-16:0	0.089375	0.37924	0.40886	0.6096	0.62401	0.62547	0.63714	0.63681
	DAG 16:2-20:5	0.089094	0.25437	0.34509	0.33152	0.33572	0.33506	0.33438	0.33415
	DAG 14:0-18:2	0.087407	0.26631	0.37139	0.36281	0.35997	0.35871	0.35835	0.35815
	DAG 16:0-18:0	0.084431	0.5648	0.57759	0.5603	0.55941	0.56512	0.56517	0.56484
	DAG 18:0-18:1	0.080355	0.45452	0.47188	0.45371	0.45428	0.45249	0.45185	0.45145
	DAG 18:0-20:1	0.072204	0.27777	0.44316	0.44383	0.44034	0.4387	0.43851	0.43825
	DAG 18:1-20:0	0.068461	0.3423	0.44256	0.44358	0.44477	0.44494	0.44451	0.44414
	DAG 16:4-20:0	0.058773	0.32299	0.33934	0.3589	0.36702	0.36932	0.36898	0.36898
	DAG 16:1-20:5	0.043794	0.16818	0.38127	0.41403	0.41327	0.41181	0.41126	0.41093
	DAG 16:0-18:3	0.041444	0.55916	0.55603	0.54416	0.54027	0.54283	0.56693	0.56659
	DAG 14:0-20:5	0.040825	0.20597	0.34384	0.38297	0.40018	0.40771	0.42793	0.42759
	DAG 18:1-18:4	0.036546	0.24831	0.34258	0.33981	0.33723	0.33599	0.34054	0.34026
	DAG 16:0-22:6	0.033641	0.31178	0.35847	0.62851	0.64904	0.66145	0.66582	0.6656
	DAG 16:4-20:5	0.033597	0.23996	0.26684	0.34303	0.35771	0.35654	0.35983	0.361
	DAG 18:1-18:1	0.020638	0.40833	0.3881	0.37446	0.38196	0.38045	0.37999	0.37968
	DAG 16:0-16:3	0.018431	0.23963	0.31936	0.31716	0.31456	0.31338	0.31353	0.3147
	DAG 14:0-18:3	0.017982	0.25061	0.32429	0.37727	0.37425	0.37595	0.37521	0.37494
	DAG 20:4-20:5	0.016944	0.099413	0.29172	0.28481	0.28298	0.28383	0.29103	0.29088

### Sheet: Table 4
Table 4. Random Forest variable importance based on mean decrease in accuracy for DAG molecular species discriminating pure KO from SBO and SFO-adulterated KO.
		MeanDecreaseAccuracy
	DAG 18:2-18:2	0.062451
	DAG 18:1-18:2	0.047703
	DAG 18:0-18:2	0.035645
	DAG 20:2-22:6	0.014463
	DAG 14:0-18:1	0.0091228
	DAG 18:0-20:0	0.0067816
	DAG 18:3-20:0	0.0064158
	DAG 16:0-22:6	0.0063061
	DAG 20:1-20:5	0.0053848
	DAG 16:0-18:2	0.0049222
	DAG 20:5-20:5	0.0038881
	DAG 18:1-20:1	0.0037136
	DAG 18:3-18:3	0.0034468
	DAG 14:0-18:4	0.0034391
	DAG 18:2-22:6	0.0032478
	DAG 16:4-20:5	0.0026798
	DAG 16:0-16:0	0.0026152
	DAG 16:0-18:4	0.0026126
	DAG 22:6-22:6	0.0024416
	DAG 16:2-22:6	0.0024182
	DAG 14:0-16:0	0.0024054
	DAG 14:0-16:2	0.0023226
	DAG 18:0-20:5	0.0022184
	DAG 18:1-18:3	0.0022104
	DAG 20:4-20:5	0.0020746
	DAG 14:0-16:4	0.0020262
	DAG 16:4-18:1	0.0019209
	DAG 16:1-20:5	0.0018983
	DAG 20:4-22:6	0.0018955
	DAG 16:1-18:4	0.0018884
	DAG 14:0-18:0	0.0018454
	DAG 16:2-18:1	0.0017868
	DAG 14:0-16:1	0.0017329
	DAG 16:0-16:1	0.0017065
	DAG 18:1-20:5	0.0016749
	DAG 18:1-20:0	0.0015895
	DAG 18:2-20:5	0.0015856
	DAG 20:0-22:6	0.0015732
	DAG 20:5-22:6	0.0015612
	DAG 16:0-16:3	0.0015559
	DAG 16:1-22:6	0.001455
	DAG 20:0-20:0	0.0014383
	DAG 18:0-18:0	0.0013988
	DAG 16:0-18:1	0.0012894
	DAG 18:1-18:4	0.0012492
	DAG 18:2-20:0	0.0012489
	DAG 18:4-22:6	0.0011673
	DAG 18:1-22:6	0.0011572
	DAG 14:0-22:6	0.0010722
	DAG 18:0-18:3	0.0010626
	DAG 20:4-20:4	0.0010108
	DAG 18:3-20:5	0.0010073
	DAG 14:0-14:0	0.00098377
	DAG 16:1-18:1	0.00096428
	DAG 20:1-20:1	0.00096304
	DAG 16:0-18:3	0.00095709
	DAG 16:1-18:2	0.00094118
	DAG 16:0-16:2	0.00085133
	DAG 20:3-20:3	0.00085111
	DAG 16:0-16:4	0.0008426
	DAG 18:4-20:0	0.00082412
	DAG 16:4-20:0	0.00081944
	DAG 16:0-20:5	0.00081905
	DAG 16:0-18:0	0.00078627
	DAG 18:0-20:1	0.00076029
	DAG 14:0-18:3	0.0007563
	DAG 14:0-20:5	0.00075449
	DAG 14:0-20:0	0.00069058
	DAG 18:1-18:1	0.00064524
	DAG 18:0-18:1	0.00057141
	DAG 14:0-18:2	0.00055183
	DAG 16:2-20:5	0.00040837
	DAG 20:2-20:2	0.00034791
	DAG 18:3-22:6	0.00029137
	DAG 18:4-20:5	0.00022222
